# Molecular quantification of *Plasmodium falciparum* ookinete load reveals associations with early immune responses in *Anopheles coluzzii* mosquitoes

**DOI:** 10.64898/2026.09.21.753172

**Authors:** Giulia Bevivino, Maria Greta Dipaola, David Modiano, Bruno Arcà, Fabrizio Lombardo

## Abstract

The early stages of *Plasmodium falciparum* development in the mosquito are critical for parasite establishment and transmission, yet accurately quantifying parasite burden during ookinete maturation and midgut invasion remains challenging. Molecular markers of ookinete development offer an opportunity to investigate early infection dynamics and their association with mosquito immune responses at the individual mosquito level.

In this study, we established a molecular approach to quantify ookinete load in individual *Anopheles coluzzii* mosquitoes during the first 36 hours post-infection (hpi). Mosquitoes were fed on *P. falciparum*-infected blood with identical gametocytemia, minimizing confounding factors such as mosquito age, microbiota composition, blood meal variability, and experimental noise.

Parasite load was assessed at 12, 18, 24, and 36 hpi through the quantitative analysis of four ookinete-associated transcripts (ctrp, warp, soap, and cht1). The four markers showed a significant correlation among their transcriptional patterns during the parasite development. Moreover, the relationship between molecular marker abundance and microscopy-based oocyst counts was investigated to assess the biological relevance of this approach as an indicator of parasite infection intensity. Molecular quantification of ookinete markers revealed the presence of individual mosquitoes harboring low- and high-ookinete loads. RNA-seq analysis was performed to compare the transcriptional profiles of mosquitoes with low and high infection intensities, aiming to explore the relationship between early *P. falciparum* development and mosquito transcriptional responses. RNA-seq analysis highlighted distinct transcriptional profiles between the two groups, with mosquitoes carrying lower parasite burdens exhibiting stronger and more coordinated expression of immune-related genes, particularly in the early responses at 12 and 24 hpi. Notably, genes involved in L-arginine homeostasis were significantly modulated, highlighting a potentially relevant pathway in mosquito anti-*Plasmodium* responses.

Overall, this study highlights the utility of ookinete-associated molecular markers for quantifying *P. falciparum* infection during its earliest stages in the mosquito and linking parasite burden to vector transcriptional responses. This approach provides a valuable tool for investigating early host-vector-parasite interactions and may facilitate the identification of factors influencing parasite establishment in both laboratory and field settings.
