## Supplementary_File_S1 for "Molecular quantification of *Plasmodium falciparum* ookinete load reveals associations with early immune responses in *Anopheles coluzzii* mosquitoes"

### Sheet: legend
Supporting Excel File S1
Composition of mosquito pools used for RNA-seq analysis.
Detailed description of mosquito samples included in each RNA pool used for transcriptomic analysis. For each pool (T12, T24, and T36; low (L) and high (H) infection intensity), the table reports the individual mosquito identifiers, corresponding ookinete marker expression values (ctrp, soap, warp, and cht1) quantified by RT-qPCR (calculated using single-experiment standard curves). Mosquitoes we…

### Sheet: TP12
		SOAP		WARP		CTRP		CHT1			Pools
		Sample	SOAP (transcript/ng S7 )	Sample	WARP (transcript/ng S7 )	Sample	CTRP (transcript/ng S7 )	Sample	CHT1 (transcript/ng S7 )		pool 1	low
		T12_35	1422.36	T12_55	8512.19	T12_33	68.3515	T12_33	3311.39				T12_33
		T12_37	2586.24	T12_24	10867.5	T12_35	149.335	T12_35	5442.64				T12_37
		T12_2	3228.26	T12_33	11606.6	T12_34	217.258	T12_55	6460.28				T12_31
		T12_36	3281.15	T12_23	16283.3	T12_27	225.405	T12_7	6598.24		pool 2	low
		T12_4	4188.31	T12_35	17093.2	T12_31	228.768	T12_5	6803.75				T12_35
		T12_7	4394.71	T12_27	17889.2	T12_37	345.989	T12_2	6851.15				T12_5
low intensity		T12_5	4770.31	T12_25	18330.9	T12_36	413.356	T12_1	8146.23				T12_7
		T12_38	4965.74	T12_22	24994.7	T12_32	428.903	T12_8	10665.7		pool 3	low
		T12_1	5374.39	T12_2	25925.4	T12_2	442.188	T12_34	10716.4				T12_8
		T12_55	5687.87	T12_26	26268	T12_4	466.749	T12_37	11036.3				T12_55
		T12_8	7126.1	T12_34	30752	T12_5	515.396	T12_31	12193.2				T12_36
		T12_3	7814.69	T12_17	32158.1	T12_38	562.732	T12_6	12310.8
		T12_6	8187.88	T12_31	32433.2	T12_7	572.57	T12_36	14521
		T12_40	8808	T12_5	34155.2	T12_25	682.293	T12_4	15989.9
		T12_10	12928.3	T12_37	35163.8	T12_40	683.089	T12_10	18204.3
		T12_9	17586.5	T12_7	35966.4	T12_24	695.247	T12_32	20217
		T12_39	17922.5	T12_18	37209.7	T12_26	707.024	T12_9	22254.6
		T12_53	20365.2	T12_19	38758.3	T12_1	732.266	T12_3	26763
		T12_52	21715.1	T12_1	42669.3	T12_3	860.055	T12_27	35513.1
		T12_25	23783	T12_36	49610.1	T12_10	916.208	T12_40	38314
		T12_33	24187.9	T12_8	52707.2	T12_9	962.09	T12_24	39384.9
		T12_27	25213.6	T12_54	55354.7	T12_55	1075.89	T12_48	44345.4
		T12_51	28118	T12_32	63300.9	T12_8	1099.86	T12_38	45616.5
		T12_48	28660	T12_38	63400	T12_6	1209.35	T12_54	48683.6
		T12_50	31481.8	T12_9	66573.3	T12_23	1285.33	T12_23	52925.4
		T12_23	33215.4	T12_10	67636.5	T12_39	1458.85	T12_26	56902.2
		T12_24	34299.2	T12_6	68013.2	T12_22	1849.01	T12_25	60420.1
		T12_54	34592	T12_40	68028.5	T12_19	3247.26	T12_46	63010.3
		T12_46	40074.5	T12_4	76688.3	T12_18	3334.81	T12_39	65099.9		pool 1	high
		T12_18	48294.5	T12_16	101202	T12_17	3814.63	T12_53	77278.1				T12_39
		T12_17	49447.3	T12_3	128453	T12_48	4192.58	T12_22	78109.5				T12_52
		T12_19	50403.5	T12_39	147226	T12_46	6218.11	T12_52	81608				T12_47
		T12_26	50726.6	T12_48	212887	T12_54	6297.96	T12_17	83395.3		pool 2	high
high intensity		T12_22	57759.8	T12_46	306434	T12_53	7038.07	T12_47	105654				T12_50
		T12_31	64102.7	T12_53	339172	T12_52	8380.32	T12_51	107124				T12_48
		T12_34	64624.4	T12_52	377620	T12_16	10160.4	T12_50	112881				T12_22
		T12_47	66223.9	T12_47	436986	T12_47	10408.9	T12_19	114827		pool 3	high
		T12_49	111934	T12_51	489292	T12_51	11270	T12_18	120912				T12_54
		T12_16	121679	T12_50	533130	T12_50	11715.1	T12_49	173808				T12_46
		T12_32	178275	T12_49	798378	T12_49	15871.7	T12_16	234475				T12_51
		median	23985.4	median	51158.7	median	939.149	median	38849.5

### Sheet: TP24
	SOAP		WARP		CTRP		CHT1			Pools
	Sample	SOAP (transcript/ng S7 )	Sample	WARP (transcript/ng S7 )	Sample	CTRP (transcript/ng S7 )	Sample	CHT1 (transcript/ng S7 )		pool 1	low
	T24_1	2050.88	T24_22	20839.7	T24_34	137.656	T24_1	2996.72				T24_34
	T24_36	10468.8	T24_1	21288.5	T24_1	241.613	T24_34	12310.2				T24_32
	T24_38	16404.3	T24_34	35512.5	T24_32	741.428	T24_32	37181.7				T24_37
	T24_35	17797.9	T24_55	50835	T24_33	813.571	T24_35	42094.8		pool 2	low
	T24_37	18429	T24_21	64998.9	T24_36	840.897	T24_38	43515.3				T24_38
low intensity	T24_7	26652	T24_19	69667.2	T24_22	943.768	T24_36	43537.6				T24_35
	T24_48	29031.3	T24_23	72337.6	T24_31	1024	T24_55	43672.3				T24_55
	T24_4	33417.6	T24_24	84768.7	T24_38	1051.89	T24_48	43779.9		pool 3	low
	T24_5	34658.9	T24_26	108750	T24_35	1151.97	T24_33	54839.1				T24_36
	T24_55	36269.3	T24_36	115011	T24_37	1437.87	T24_31	58992.9				T24_22
	T24_3	36966.7	T24_32	115176	T24_9	1923.84	T24_7	61570.5				T24_48
	T24_2	38009.2	T24_25	117431	T24_40	2076.14	T24_37	75006.7
	T24_6	38617.3	T24_16	128939	T24_21	2287.11	T24_5	76551.2
	T24_22	39373.7	T24_35	131655	T24_3	2315.08	T24_22	78591.9
	T24_40	50619.5	T24_38	134077	T24_4	2538.03	T24_6	99078.9
	T24_52	62623.2	T24_27	155622	T24_26	2781.2	T24_2	107308
	T24_8	64821.4	T24_54	175085	T24_39	3136.08	T24_9	109558
	T24_51	70877.9	T24_33	179733	T24_2	3630.69	T24_40	128190
	T24_9	76237.7	T24_31	191010	T24_48	3657.95	T24_8	130155
	T24_19	89840.4	T24_48	202283	T24_7	3755.91	T24_3	133292
	T24_39	104483	T24_37	205044	T24_5	3757.01	T24_4	144084
	T24_34	112104	T24_40	210139	T24_24	3845.45	T24_54	147553
	T24_23	113871	T24_17	240822	T24_27	4077.16	T24_23	155618
	T24_50	114879	T24_9	245004	T24_23	4190.48	T24_10	174206
	T24_10	115196	T24_7	251184	T24_55	4516.66	T24_21	174363
	T24_53	125828	T24_18	280348	T24_6	4705.69	T24_52	174877
	T24_54	141001	T24_6	351182	T24_19	4803.38	T24_19	206574
	T24_46	155258	T24_5	356647	T24_25	5383.94	T24_46	210795
	T24_47	161616	T24_20	361451	T24_10	6575.09	T24_51	213451
	T24_26	185228	T24_39	375028	T24_8	8303.23	T24_24	214897
	T24_16	189249	T24_2	400515	T24_16	10988.5	T24_47	218693		pool 1	high
	T24_24	211519	T24_3	470383	T24_46	12471.7	T24_39	220890				T24_17
	T24_21	239821	T24_8	476589	T24_47	13920	T24_26	254940				T24_47
high intensity	T24_32	245457	T24_4	497406	T24_20	16371.9	T24_16	282468				T24_25
	T24_49	262708	T24_10	532595	T24_51	16873.5	T24_25	299685		pool 2	high
	T24_27	268752	T24_46	785742	T24_54	17732.2	T24_50	327235				T24_49
	T24_33	295676	T24_47	856938	T24_52	19292.8	T24_27	374210				T24_10
	T24_25	310275	T24_52	893515	T24_17	20466.3	T24_49	383494				T24_16
	T24_17	326359	T24_51	900954	T24_50	21442.3	T24_53	410212		pool 3	high
	T24_31	375938	T24_50	1.3255e+06	T24_18	24151.8	T24_17	478818				T24_53
	T24_18	385315	T24_53	1.37489e+06	T24_49	25582.9	T24_18	562175				T24_46
	T24_20	737605	T24_49	1.41585e+06	T24_53	27934.4	T24_20	957504				T24_51
	median	108294	median	207592	median	3801.23	median	145819

### Sheet: TP36
		SOAP		WARP		CTRP		CHT1			Pools
		Sample	SOAP (transcript/ng S7 )	Sample	WARP (transcript/ng S7 )	Sample	CTRP (transcript/ng S7 )	Sample	CHT1 (transcript/ng S7 )		pool 1	low
		T36_26	942.142	T36_38	0	T36_26	0	T36_7	0				T36_31
		T36_39	1393.93	T36_7	0	T36_38	0	T36_26	322.724				T36_46
		T36_46	1638.21	T36_26	98.0915	T36_7	7.10776	T36_31	341.758				T36_53
		T36_53	4071.49	T36_36	636.086	T36_31	7.35019	T36_46	1044.39		pool 2	low
		T36_37	5090.74	T36_31	1967.96	T36_36	8.73348	T36_39	6792.05				T36_39
		T36_35	8143.6	T36_55	15747.8	T36_46	59.0157	T36_47	8303.44				T36_10
low intensity		T36_31	8276.81	T36_23	18379.8	T36_39	116.553	T36_10	9169.32				T36_47
		T36_47	9378.76	T36_54	22345.9	T36_32	224.738	T36_53	9372.58		pool 3	low
		T36_10	11074	T36_39	24022.7	T36_33	357.182	T36_55	10642.5				T36_26
		T36_55	14411.9	T36_46	24877.6	T36_37	357.625	T36_48	15183.6				T36_55
		T36_48	15796.1	T36_17	26728	T36_10	412.874	T36_32	15223.1				T36_37
		T36_8	15828.6	T36_10	32888.8	T36_53	436.678	T36_54	15945.1
		T36_3	18578.5	T36_33	49192.5	T36_34	513.454	T36_33	16483.5
		T36_4	19373.4	T36_24	52067.4	T36_35	530.294	T36_34	22420.6
		T36_54	22514.2	T36_32	52070.6	T36_47	922.25	T36_37	23379.7
		T36_5	25243.8	T36_34	67319.1	T36_23	932.235	T36_8	26311.6
		T36_40	28546.2	T36_53	71148.1	T36_55	941.929	T36_35	29124.4
		T36_1	31909.9	T36_47	77879.7	T36_48	1050.29	T36_5	37541.6
		T36_2	32696.6	T36_25	78002	T36_40	1117.59	T36_6	58763.3
		T36_6	35293	T36_37	78406.9	T36_17	1118.31	T36_3	66591.4
		T36_17	51197.2	T36_27	79801.1	T36_3	1178.71	T36_4	74331
		T36_23	55491.4	T36_35	90503.5	T36_4	1403.91	T36_40	75954.3
		T36_52	58488.3	T36_8	100155	T36_24	1517.7	T36_1	79139.5
		T36_49	77396.3	T36_16	114781	T36_27	1523.38	T36_23	79258.5
		T36_50	86537.2	T36_21	116201	T36_8	1566.03	T36_17	80727.5
		T36_32	88934.1	T36_48	128113	T36_5	1755.01	T36_2	105948
		T36_9	107119	T36_18	136056	T36_1	1925.48	T36_49	112366		pool 1	high
		T36_24	108756	T36_5	163058	T36_54	1982.77	T36_9	138815				T36_2
		T36_51	116496	T36_40	168567	T36_2	2548.91	T36_52	139107				T36_16
		T36_27	143282	T36_6	235930	T36_6	2608.42	T36_24	156797				T36_52
		T36_33	145910	T36_3	254110	T36_25	2809.47	T36_27	188351		pool 2	high
high intensity		T36_34	159708	T36_19	274898	T36_9	3567.97	T36_25	198554				T36_27
		T36_16	161527	T36_4	281083	T36_21	4036.65	T36_50	245617				T36_50
		T36_25	210007	T36_1	295655	T36_49	6173.74	T36_51	248157				T36_49
		T36_18	237879	T36_2	382731	T36_16	7749.67	T36_16	284341		pool 3	high
		T36_21	243898	T36_9	444207	T36_52	7772.83	T36_18	301725				T36_51
		T36_19	348283	T36_49	461864	T36_18	13102.9	T36_21	325624				T36_9
				T36_52	692982	T36_50	13602.1	T36_19	679285				T36_25
		median	73273.3	T36_50	1.02233e+06	T36_51	16266.7
				T36_51	1.12564e+06	T36_19	18265.1	median	102291
				median	181561	median	3011.79
