## Supplementary_File_S5 for "Molecular quantification of *Plasmodium falciparum* ookinete load reveals associations with early immune responses in *Anopheles coluzzii* mosquitoes"

### Sheet: legend
Supporting Excel File S5:
Differentially expressed (DE) P. falciparum genes.
Complete lists of P. falciparum differentially expressed (DE) genes identified by RNA-seq analysis in An. gambiae mosquitoes comparing high (H) versus low (L) P. falciparum infection intensity at 12, 24, and 36 hours post-infection (hpi). For each gene, the table reports PF3D7 gene ID, gene name and functional annotation, logarithmic transformation (log₂) of fold change (H/L) and CPM (counts per …

### Sheet: T12
Gene ID	sampleA	sampleB	Product Description	Gene Name or Symbol	logFC	logCPM	PValue	FDR
PF3D7_0405400	T12H	T12L	pre-mRNA-processing-splicing factor 8, putative	PRPF8	1.38506	11.4446	4.36905e-05	0.0216621
PF3D7_0320400	T12H	T12L	oocyst capsule protein Cap380	Cap380	1.31106	12.737	2.64131e-05	0.0190571
PF3D7_0903700	T12H	T12L	alpha tubulin 1	N/A	1.26328	11.7079	0.000136669	0.0423699
PF3D7_0814600	T12H	T12L	structural integrity maintenance protein SIMP, putative	SIMP	1.23802	11.6731	0.000168821	0.0423699
PF3D7_1252200	T12H	T12L	chitinase	CHT1	1.20243	13.0572	7.31764e-05	0.0263984
PF3D7_0620000	T12H	T12L	PIMMS43 protein	PIMMS43	1.17426	12.4968	0.000191326	0.0424744
PF3D7_0315200	T12H	T12L	circumsporozoite- and TRAP-related protein	CTRP	1.12548	14.2738	0.000156543	0.0423699
PF3D7_0725600	T12H	T12L	18S ribosomal RNA	N/A	-1.24452	12.9741	4.50357e-05	0.0216621
PF3D7_1105100	T12H	T12L	histone H2B	H2B	-1.29226	11.9286	5.34674e-05	0.0220438
PF3D7_0532000	T12H	T12L	28S ribosomal RNA	N/A	-1.35202	15.4738	5.35297e-06	0.00718278
PF3D7_0531600	T12H	T12L	18S ribosomal RNA	N/A	-1.37624	12.8333	7.46651e-06	0.00718278
PF3D7_0726000	T12H	T12L	28S ribosomal RNA	N/A	-1.39035	16.3928	3.12351e-06	0.00718278
PF3D7_0617800	T12H	T12L	histone H2A	H2A	-1.39764	10.5231	0.000234906	0.0484243
PF3D7_1148640	T12H	T12L	28S ribosomal RNA	N/A	-2.35856	9.12066	0.000176174	0.0423699
Cap380 is an essential oocyst capsule protein uniquely found in all Plasmodium species. Expressed during the mosquito stages of the malaria parasite's life cycle, it localizes to the oocyst periphery (often outside the circumsporozoite protein) and plays a vital role in parasite survival and oocyst development. PIMMS43 (Plasmodium Infection of the Mosquito Midgut Screen 43) is a critical surface …

### Sheet: T24
Gene ID	sampleA	sampleB	Product Description	Gene Name or Symbol	logFC	logCPM	PValue	FDR
PF3D7_0112700	T24H	T24L	28S ribosomal RNA	N/A	-4.54868	11.9426	1.95109e-10	2.6847e-07
PF3D7_1148640	T24H	T24L	28S ribosomal RNA	N/A	-3.40812	11.9623	8.87188e-08	6.10385e-05

### Sheet: T36
Gene ID	sampleA	sampleB	Product Description	Gene Name or Symbol	logFC	logCPM	PValue	FDR
PF3D7_0531600	T36H	T36L	18S ribosomal RNA	N/A	9.11943	13.2997	1.98268e-10	1.59011e-07
PF3D7_1248400	T36H	T36L	conserved Plasmodium protein, unknown function	N/A	6.61285	11.1942	2.76501e-05	0.00554385
PF3D7_1327300	T36H	T36L	subpellicular microtubule protein 3	SPM3	6.11626	10.8414	0.000425641	0.0316872
PF3D7_0408800	T36H	T36L	conserved Plasmodium protein, unknown function	N/A	4.12862	11.587	1.27891e-06	0.000341895
PF3D7_1244500	T36H	T36L	PIMMS57 protein	PIMMS57	4.05453	12.2658	1.13603e-06	0.000341895
PF3D7_1338900	T36H	T36L	serine/threonine protein kinase, putative	N/A	3.75258	11.3027	0.000434612	0.0316872
PF3D7_0801300	T36H	T36L	von Willebrand factor A domain-related protein	WARP	3.64933	14.3802	0.000104746	0.014001
PF3D7_1136200	T36H	T36L	asparagine-rich merozoite protein ARMA	ARMA	3.62406	11.215	0.000259804	0.0260453
PF3D7_0112100	T36H	T36L	PIMMS1 protein	PIMMS1	3.48952	11.8176	6.03941e-05	0.00968721
PF3D7_0507300	T36H	T36L	subtilisin-like ookinete protein SOPT	SOPT	3.20388	11.6037	0.000235785	0.0260453
PF3D7_0406200	T36H	T36L	parasitophorous vacuole membrane protein S16	Pfs16	2.84765	12.1582	0.000305387	0.0272134
The PIMMS1 protein (Plasmodium Infection of the Mosquito Midgut Screen 1) is an essential parasite factor. It is heavily upregulated during the early mosquito stages of the parasite's life cycle, specifically driving the crucial developmental transition from the zygote to the ookinete. PIMMS57 (Plasmodium Infection of the Mosquito Midgut Screen 57), also known as PSOP26, is a crucial surface prot…
